# Enhancing TFEA.ChIP with ENCODE Regulatory Maps for Generalizable Transcription Factor Enrichment

**DOI:** 10.1101/2025.07.28.667192

**Authors:** Yosra Berrouayel, Luis del Peso

**Affiliations:** Instituto de Investigaciones Biomédicas Sols-Morreale (IIBM) CSIC-UAM, Departamento de Bioquímica, Universidad Autónoma de Madrid (UAM), Arturo Duperier, 4, 28029, Madrid, spain; IdiPaz, Instituto de Investigación Sanitaria del Hospital Universitario La Paz, Pedro Rico, 6, 28029, Madrid, Spain; Centro de Investigación Biomédica en Red de Enfermedades Respiratorias (CIBERES), Instituto de Salud Carlos III, Melchor Fernández Almagro, 3, 28029, Madrid, Spain; Unidad Asociada de Biomedicina, Consejo Superior de Investigaciones Científicas, Universidad de Castilla - La Mancha, 02006, Albacete, Spain

**Keywords:** gene regulation, TF enrichment, enhancer, Regulatory Elements to Genes

## Abstract

Identifying transcription factors (TFs) responsible for gene expression changes remains a central challenge in functional genomics. TFEA.ChIP is a ChIP-seq–based TF enrichment analysis tool that addresses this by linking TF binding profiles to differentially expressed genes through experimentally supported cis-regulatory element (CRE)–gene associations. Unlike motif- or heuristic-based approaches, TFEA.ChIP adopts a biologically grounded strategy by intersecting TF binding data from ReMap2022 with regulatory maps from ENCODE’s rE2G and CREdb. To overcome the high context-specificity of rE2G associations, we developed filtering strategies based on confidence scores and recurrence across biosamples. Benchmarking on 369 curated gene sets from the MSigDB C2 CGP collection showed that recurrence-based filtering significantly improved accuracy, outperforming the original GeneHancer-based implementation and leading tools including BARTv2.0, Lisa, ChEA3, and HOMER. A case study on hypoxia further validated the method, demonstrating accurate and pathway-specific enrichment of HIF-related TFs using both overrepresentation analysis and gene set enrichment analysis (GSEA). Additionally, the updated implementation of TFEA.ChIP in R/Bioconductor introduces several user-friendly features, including automated analysis workflows and expression-based filtering of candidate TFs. These additions streamline the integration of TFEA.ChIP into standard RNA-seq analysis pipelines, enabling more efficient and reproducible workflows. Together with its strong benchmarking performance and biologically grounded framework, the updated tool provides a robust and accessible solution for inferring transcriptional regulators from gene expression data.
