## Supplementary Table 1 for "Enhancing TFEA.ChIP with ENCODE Regulatory Maps for Generalizable Transcription Factor Enrichment"

### Sheet: data
Dataset	Transcriptional Regulators	Biosample	Species
ACOSTA_PROLIFERATION_INDEPENDENT_MYC_TARGETS_UP	MAX,MYC	K562	Homo sapiens
AFFAR_YY1_TARGETS_DN	YY1	MEFs	Mus musculus
AFFAR_YY1_TARGETS_UP	YY1	MEFs	Mus musculus
AIGNER_ZEB1_TARGETS	ZEB1	MDA-MB-231	Homo sapiens
ALFANO_MYC_TARGETS	MAX,MYC	hT-RPE	Homo sapiens
APRELIKOVA_BRCA1_TARGETS	BARD1,ATM,MSH2,MLH1,RAD50,MRE11,NBN,SWI,SNF,BRCA1	mESC	Mus musculus
AZARE_NEOPLASTIC_TRANSFORMATION_BY_STAT3_UP	STAT3	RWPE1	Homo sapiens
AZARE_STAT3_TARGETS	STAT3	RWPE1	Homo sapiens
BAE_BRCA1_TARGETS_DN	BARD1,ATM,MSH2,MLH1,RAD50,MRE11,NBN,SWI,SNF,BRCA1	DU-145	Homo sapiens
BAE_BRCA1_TARGETS_UP	BARD1,ATM,MSH2,MLH1,RAD50,MRE11,NBN,SWI,SNF,BRCA1	DU-145	Homo sapiens
BAKER_HEMATOPOESIS_STAT1_TARGETS	STAT1	hematopoietic	Mus musculus
BAKER_HEMATOPOESIS_STAT5_TARGETS	STAT5A	hematopoietic	Mus musculus
BAKER_HEMATOPOIESIS_STAT3_TARGETS	STAT3	hematopoietic	Mus musculus
BAKKER_FOXO3_TARGETS_DN	FOXO3	erythroblast cells	Homo sapiens
BAKKER_FOXO3_TARGETS_UP	FOXO3	erythroblast cells	Homo sapiens
BASAKI_YBX1_TARGETS_DN	YBX1	SKOC-3	Homo sapiens
BASAKI_YBX1_TARGETS_UP	YBX1	SKOC-3	Homo sapiens
BEGUM_TARGETS_OF_PAX3_FOXO1_FUSION_AND_PAX3	FOXO1,PAX	SaOS-2	Homo sapiens
BEGUM_TARGETS_OF_PAX3_FOXO1_FUSION_UP	FOXO1,PAX	SaOS-2	Homo sapiens
BENPORATH_EED_TARGETS	EZH2,SUZ12,EED	hESC	Homo sapiens
BENPORATH_MYC_MAX_TARGETS	MAX,MYC	Burkitt’s lymphoma	Homo sapiens
BENPORATH_MYC_TARGETS_WITH_EBOX	MAX,MYC	cultured cell lines	Homo sapiens
BENPORATH_NANOG_TARGETS	NANOG	hESC	Homo sapiens
BENPORATH_OCT4_TARGETS	SOX2,POU5F1	hESC	Homo sapiens
BENPORATH_SOX2_TARGETS	SOX1,SOX2,SOX3	hESC	Homo sapiens
BENPORATH_SUZ12_TARGETS	EZH1,EZH2,EED,RBBP4,RBBP7,SUZ12	hESC	Homo sapiens
BERGER_MBD2_TARGETS	HDAC1,HDAC2,MTA1,MTA2,RbAp46,RbAp48,MBD3,CHD4,CHD5,MBD2	colon	Homo sapiens
BILD_E2F3_ONCOGENIC_SIGNATURE	TFDP1,E2F3	mammary epithelial cells expressing oncogenes	Homo sapiens
BOCHKIS_FOXA2_TARGETS	FOXA2	liver	Mus musculus
BUFFA_HYPOXIA_METAGENE	HIF1A,EPAS1,ARNT	Head, neck and breast cancer	Homo sapiens
CHANG_POU5F1_TARGETS_UP	SOX2,POU5F1	bladder cancer	Mus musculus
CHEBOTAEV_GR_TARGETS_DN	NR3C1	follicular epithelial stem cells	Mus musculus
CHEBOTAEV_GR_TARGETS_UP	NR3C1	follicular epithelial stem cells	Mus musculus
CHEN_ETV5_TARGETS_SERTOLI	ETV5	sertoli cells	Mus musculus
CHEN_ETV5_TARGETS_TESTIS	ETV5	testis	Mus musculus
CHEN_HOXA5_TARGETS_6HR_UP	PBX1,PBX2,PBX3,HOXA5	Hs578T breast cancer	Homo sapiens
CHICAS_RB1_TARGETS_CONFLUENT	E2F1,E2F2,andE2F3,RB1	IMR90	Homo sapiens
CHICAS_RB1_TARGETS_GROWING	E2F1,E2F2,andE2F3,RB1	IMR90	Homo sapiens
CHICAS_RB1_TARGETS_LOW_SERUM	E2F1,E2F2,andE2F3,RB1	IMR90	Homo sapiens
CHICAS_RB1_TARGETS_SENESCENT	E2F1,E2F2,andE2F3,RB1	IMR90	Homo sapiens
CHO_NR4A1_TARGETS	NR4A1,NR4A2,NR4A3	RKO	Homo sapiens
CHYLA_CBFA2T3_TARGETS_DN	RUNX1,RUNX1T1,CBFA2T3	bone marrow progenitor cells	Mus musculus
COLLER_MYC_TARGETS_UP	MAX,MYC	293T	Homo sapiens
COWLING_MYCN_TARGETS	MAX,MYCN	fibroblasts	Homo sapiens
CROSBY_E2F4_TARGETS	TFDP1,E2F4	LNCaP	Mus musculus
CUI_TCF21_TARGETS_2_DN	TCF3,TCF12,TCF21	mice kidney glomeruli	Mus musculus
CUI_TCF21_TARGETS_2_UP	TCF3,TCF12,TCF21	mice kidney glomeruli	Mus musculus
CUI_TCF21_TARGETS_DN	TCF3,TCF12,TCF21	mice kidney glomeruli	Mus musculus
CUI_TCF21_TARGETS_UP	TCF3,TCF12,TCF21	mice kidney glomeruli	Mus musculus
DANG_MYC_TARGETS_UP	MAX,MYC	P493	Homo sapiens
DANG_REGULATED_BY_MYC_UP	MAX,MYC	P493	Homo sapiens
DAUER_STAT3_TARGETS_UP	STAT3	A549	Homo sapiens
DAVICIONI_PAX_FOXO1_SIGNATURE_IN_ARMS_UP	FOXO1,PAX	primary alveolar rhabdomyosarcoma(ARMS) tumors	Homo sapiens
DAVICIONI_RHABDOMYOSARCOMA_PAX_FOXO1_FUSION_UP	FOXO1,PAX	RMS cells (rhabdomyosarcoma)	Homo sapiens
DAVICIONI_TARGETS_OF_PAX_FOXO1_FUSIONS_UP	FOXO1,PAX	embryonal rhabdomyosarcoma (ERMS)	Homo sapiens
DE_YY1_TARGETS_DN	YY1	SaOS-2	Homo sapiens
DE_YY1_TARGETS_UP	YY1	SaOS-2	Homo sapiens
DEBOSSCHER_NFKB_TARGETS_REPRESSED_BY_GLUCOCORTICOIDS	RELA,NFKB1		Homo sapiens
DELACROIX_RAR_TARGETS_DN	RXRA,RXRB,RXRG,RARA,RARB,RARG	MEFs	Mus musculus
DELACROIX_RAR_TARGETS_UP	RXRA,RXRB,RXRG,RARA,RARB,RARG	MEFs	Mus musculus
DELASERNA_MYOD_TARGETS_UP	TFC3	NIH3T3	Mus musculus
DELASERNA_TARGETS_OF_MYOD_AND_SMARCA4	TFC3	NIH3T3	Mus musculus
DELPUECH_FOXO3_TARGETS_DN	FOXO3	DL23	Homo sapiens
DELPUECH_FOXO3_TARGETS_UP	FOXO3	DL23	Homo sapiens
DORSAM_HOXA9_TARGETS_UP	PBX1,PBX2,PBX3,MEIS1,HOXA9	Hematopoietic stem cells	Homo sapiens
DOUGLAS_BMI1_TARGETS_DN	RNF2,CBX,PHC1,PHC2,PHC3,BMI1	A4537	Homo sapiens
DUAN_PRDM5_TARGETS	PRDM5	HeLa and HEK293	Homo sapiens
DUNNE_TARGETS_OF_AML1_MTG8_FUSION_DN	CBFB,RUNX1,RUNX2,RUNX3	Kasumi-1 (ALM)	Homo sapiens
DUNNE_TARGETS_OF_AML1_MTG8_FUSION_UP	CBFB,RUNX1,RUNX2,RUNX3	Kasumi-1 (ALM)	Homo sapiens
DUTTA_APOPTOSIS_VIA_NFKB	RELA,NFKB1		Homo sapiens
EBAUER_MYOGENIC_TARGETS_OF_PAX3_FOXO1_FUSION	FOXO1,PAX	Rh4 cells (alveolar rhabdomyosarcoma ARMS	Homo sapiens
EBAUER_TARGETS_OF_PAX3_FOXO1_FUSION_UP	FOXO1,PAX	Rh4 cells (alveolar rhabdomyosarcoma ARMS	Homo sapiens
EGUCHI_CELL_CYCLE_RB1_TARGETS	E2F1,E2F2,andE2F3,RB1	U-2 OS	Homo sapiens
ELLWOOD_MYC_TARGETS_UP	MAX,MYC	prostate	Mus musculus
ELVIDGE_HIF1A_AND_HIF2A_TARGETS_UP	HIF1A,EPAS1,ARNT	MCF7	Homo sapiens
ELVIDGE_HIF1A_TARGETS_UP	ARNT,HIF1A	MCF7	Homo sapiens
ELVIDGE_HIF2A_TARGETS_UP	ARNT,EPAS1	MCF7	Homo sapiens
ELVIDGE_HYPOXIA_BY_DMOG_UP	HIF1A,EPAS1,ARNT	MCF7	Homo sapiens
ELVIDGE_HYPOXIA_UP	HIF1A,EPAS1,ARNT	MCF7	Homo sapiens
FARDIN_HYPOXIA_11	HIF1A,EPAS1,ARNT	GI-LI,ACN,SHEP-2,SK-N-BE2_C,IMR-32,SK-N-F1,LAN-1,SK-N-SH,GI-ME-N,SHEP21N,SHEP21N_MYC	Homo sapiens
FARDIN_HYPOXIA_9	HIF1A,EPAS1,ARNT	GI-LI,ACN,SHEP-2,SK-N-BE2_C,IMR-32,SK-N-F1,LAN-1,SK-N-SH,GI-ME-N,SHEP21N,SHEP21N_MYC	Homo sapiens
FEVR_CTNNB1_TARGETS_UP	TCF7,LEF1,TCF7L1,TCF7L2,CTNNB1	Intestinal crypt cells	Homo sapiens
FISCHER_DIRECT_P53_TARGETS_META_ANALYSIS	TP53		Homo sapiens
FORTSCHEGGER_PHF8_TARGETS_DN	NA	HeLa	Homo sapiens
FORTSCHEGGER_PHF8_TARGETS_UP	NA	HeLa	Homo sapiens
FOSTER_KDM1A_TARGETS_DN	RCOR1,GFI1,ZMYM3,KDM1A	ES	Mus musculus
FOSTER_KDM1A_TARGETS_UP	RCOR1,GFI1,ZMYM3,KDM1A	ES	Mus musculus
FUJII_YBX1_TARGETS_DN	YBX1	MCF7	Homo sapiens
FUJII_YBX1_TARGETS_UP	YBX1	MCF7	Homo sapiens
FUNG_IL2_TARGETS_WITH_STAT5_BINDING_SITES	STAT5A	T1 cells (primary thymocytes immortalized by Tax	Homo sapiens
FUNG_IL2_TARGETS_WITH_STAT5_BINDING_SITES_T1	STAT5A	T1 cells (primary thymocytes immortalized by Tax	Homo sapiens
GALI_TP53_TARGETS_APOPTOTIC_DN	TP53	HCT116	Homo sapiens
GALI_TP53_TARGETS_APOPTOTIC_UP	TP53	HCT116	Homo sapiens
GAUSSMANN_MLL_AF4_FUSION_TARGETS_A_UP	KMT2A,AFF1	bone marrow,peripheral blood samples	Mus musculus
GAUSSMANN_MLL_AF4_FUSION_TARGETS_B_UP	KMT2A,AFF1	bone marrow,peripheral blood samples	Mus musculus
GAUSSMANN_MLL_AF4_FUSION_TARGETS_C_UP	KMT2A,AFF1	bone marrow,peripheral blood samples	Mus musculus
GAUSSMANN_MLL_AF4_FUSION_TARGETS_D_UP	KMT2A,AFF1	bone marrow,peripheral blood samples	Mus musculus
GAUSSMANN_MLL_AF4_FUSION_TARGETS_E_UP	KMT2A,AFF1	bone marrow,peripheral blood samples	Mus musculus
GAUSSMANN_MLL_AF4_FUSION_TARGETS_F_UP	KMT2A,AFF1	bone marrow,peripheral blood samples	Mus musculus
GAUSSMANN_MLL_AF4_FUSION_TARGETS_G_UP	KMT2A,AFF1	bone marrow,peripheral blood samples	Mus musculus
GAVIN_FOXP3_TARGETS_CLUSTER_P2	FOXP3	peripheral T ymphocytes	Mus musculus
GAVIN_FOXP3_TARGETS_CLUSTER_P3	FOXP3	peripheral T ymphocytes	Mus musculus
GAVIN_FOXP3_TARGETS_CLUSTER_P4	FOXP3	peripheral T ymphocytes	Mus musculus
GAVIN_FOXP3_TARGETS_CLUSTER_P6	FOXP3	peripheral T ymphocytes	Mus musculus
GAVIN_FOXP3_TARGETS_CLUSTER_P7	FOXP3	peripheral T ymphocytes	Mus musculus
GAVIN_FOXP3_TARGETS_CLUSTER_T4	FOXP3	thymic T ymphocytes	Mus musculus
GAVIN_FOXP3_TARGETS_CLUSTER_T7	FOXP3	thymic T ymphocytes	Mus musculus
GAVIN_IL2_RESPONSIVE_FOXP3_TARGETS_DN	FOXP3	T ymphocytes	Mus musculus
GERY_CEBP_TARGETS	CEBPA,CEBPB,CEBPD,CEBPE,CEBPG,CEBPZ	NIH3T3	Mus musculus
GHO_ATF5_TARGETS_UP	ATF4,CREB,ATF5	HEP3B	Homo sapiens
GILMORE_CORE_NFKB_PATHWAY	RELA,NFKB1		Homo sapiens
GOZGIT_ESR1_TARGETS_UP	ESR1,ESR2	TMX2-28	Homo sapiens
GRABARCZYK_BCL11B_TARGETS_DN	BCL11B	Jurkat cells (transformed T lymphocytes	Homo sapiens
GRABARCZYK_BCL11B_TARGETS_UP	BCL11B	Jurkat cells (transformed T lymphocytes	Homo sapiens
GRANDVAUX_IRF3_TARGETS_UP	IRF3	Jurkat cells (transformed T lymphocytes	Homo sapiens
GREENBAUM_E2A_TARGETS_DN	TCF3,TCF4,TCF12	preB lympho	Mus musculus
GREENBAUM_E2A_TARGETS_UP	TCF3,TCF4,TCF12	preB lympho	Mus musculus
GROSS_ELK3_TARGETS_DN	SRF,ELK3	SEND cells (skin endothelium)	Mus musculus
GROSS_HIF1A_TARGETS_UP	ARNT,HIF1A	SEND cells (skin endothelium)	Mus musculus
GROSS_HYPOXIA_VIA_HIF1A_ONLY	ARNT,HIF1A	SEND cells (skin endothelium)	Mus musculus
GROSS_HYPOXIA_VIA_HIF1A_UP	ARNT,HIF1A	SEND cells (skin endothelium)	Mus musculus
GRYDER_PAX3FOXO1_ENHANCERS_IN_TADS	PAX3	Primary tumors and cells	Homo sapiens
GRYDER_PAX3FOXO1_ENHANCERS_KO_DOWN	PAX3	Primary tumors and cells	Homo sapiens
GRYDER_PAX3FOXO1_TOP_ENHANCERS	PAX3	Primary tumors and cells	Homo sapiens
GU_PDEF_TARGETS_UP	SPDEF	PC3	Homo sapiens
GUILLAUMOND_KLF10_TARGETS_DN	KLF10	mice liver tissue	Mus musculus
GUO_HEX_TARGETS_DN	HHEX	ES	Mus musculus
GUO_HEX_TARGETS_UP	HHEX	ES	Mus musculus
HALMOS_CEBPA_TARGETS_UP	CEBPA,CEBPB,CEBPD,CEBPE,CEBPG,CEBPZ	H352	Homo sapiens
HAN_SATB1_TARGETS_DN	SATB1	MDA-MB-231	Homo sapiens
HAN_SATB1_TARGETS_UP	SATB1	MDA-MB-231	Homo sapiens
HARRIS_HYPOXIA	HIF1A,EPAS1,ARNT		Homo sapiens
HEDVAT_ELF4_TARGETS_UP	ELF4	HEL cells	Homo sapiens
HELLER_HDAC_TARGETS_DN	RCOR1,SIN3A,NCOR1,NCOR2,HDAC1,HDAC2,HDAC3	MM	Homo sapiens
HENDRICKS_SMARCA4_TARGETS_DN	SMARCB1,SMARCC1,SMARCC2,SMARCD1,SMARCD2,SMARCD3,BRD7,BRD9,ARID1A,ARID1B,SMARCA2,SMARCA4	ALAB cells	Homo sapiens
HILLION_HMGA1_TARGETS	HMGA1	Rat1a	Rattus norvegicus
HILLION_HMGA1B_TARGETS	HMGA1B	Rat1a	Rattus norvegicus
HINATA_NFKB_TARGETS_FIBROBLAST_UP	RELA,NFKB1	primary fibroblast cells	Homo sapiens
HINATA_NFKB_TARGETS_KERATINOCYTE_DN	RELA,NFKB1	primary keratinocytes	Homo sapiens
HINATA_NFKB_TARGETS_KERATINOCYTE_UP	RELA,NFKB1	primary keratinocytes	Homo sapiens
HOELZEL_NF1_TARGETS_DN	NFIA,NFIB,NFIC,NFIX	SH-SY5Y cells (neuroblastoma)	Homo sapiens
HOELZEL_NF1_TARGETS_UP	NFIA,NFIB,NFIC,NFIX	SH-SY5Y cells (neuroblastoma)	Homo sapiens
HOFFMAN_CLOCK_TARGETS_UP	ARNTL,CLOCK	MCF7	Homo sapiens
HUANG_FOXA2_TARGETS_UP	FOXA2	H358	Homo sapiens
HUANG_GATA2_TARGETS_UP	GATA6	G1ME	Mus musculus
IBRAHIM_NRF1_DOWN	MAFG,MAFK,MAFF,NFE2L1	HEK293T	Homo sapiens
IBRAHIM_NRF1_UP	MAFG,MAFK,MAFF,NFE2L1	HEK293T	Homo sapiens
IBRAHIM_NRF2_DOWN	MAFG,MAFK,MAFF,NFE2L2	HEK293T	Homo sapiens
IBRAHIM_NRF2_UP	MAFG,MAFK,MAFF,NFE2L2	HEK293T	Homo sapiens
IBRAHIM_NRF3_DOWN	MAFG,MAFK,MAFF,NFE2L3	HEK293T	Homo sapiens
IBRAHIM_NRF3_UP	MAFG,MAFK,MAFF,NFE2L3	HEK293T	Homo sapiens
IGARASHI_ATF4_TARGETS_UP	CEBPG,ATF3,JUN,ATF4	A459	Homo sapiens
IGLESIAS_E2F_TARGETS_DN	TFDP1,E2F	mice pancreatic cells	Mus musculus
INGA_TP53_TARGETS	TP53		Homo sapiens
IRITANI_MAD1_TARGETS_UP	SMAD4,SMAD1,SMAD8,SMAD9	Mice primary thymocytes	Mus musculus
ISHIDA_TARGETS_OF_SYT_SSX_FUSIONS	SMARCA2,SMARCA4,SMARCB1,SMARCC1,SMARCC2,SMARCD1,SMARCD2,SMARCD3,ARID1A,ARID1B,SYT-SSX,SS18,SS18L1,SS18L2	synovial sarcoma samples	Homo sapiens
ISSAEVA_MLL2_TARGETS	WDR5,RBBP5,ASH2L,DPY30,KMT2B	HeLa	Homo sapiens
JACKSON_DNMT1_TARGETS_DN	DNMT1	MEFs	Mus musculus
JAZAG_TGFB1_SIGNALING_VIA_SMAD4_UP	SMAD1,SMAD2,SMAD3,SMAD5,SMAD8,SMAD9.	PANC-1-S4KD cells (pancreatic cancer	Homo sapiens
JEON_SMAD6_TARGETS_DN	SMAD1,SMAD2,SMAD3,SMAD5,SMAD8,SMAD9.,SMAD6,SMAD7	H1299 cells (lung cancer)	Homo sapiens
JIANG_HYPOXIA_CANCER	HIF1A,EPAS1,ARNT	786-0 cells (renal carcinoma	Homo sapiens
JIANG_HYPOXIA_NORMAL	HIF1A,EPAS1,ARNT	RPTEC, normal kidney	Homo sapiens
JIANG_HYPOXIA_VIA_VHL	HIF1A,EPAS1,ARNT	786-0 cells (renal carcinoma	Homo sapiens
KALMA_E2F1_TARGETS	TFDP1,E2F1	Rat1a fibroblast	Rattus norvegicus
KAMMINGA_EZH2_TARGETS	SUZ12,EED,AEBP2,JARID2,YY1,MTF2,PHF1,EZH2	Hematopoietic stem cells	Mus musculus
KANG_AR_TARGETS_UP	AR	mice osteoblasts	Mus musculus
KANG_GLIS3_TARGETS	GLIS3	p3 pancreata	Mus musculus
KANNAN_TP53_TARGETS_DN	TP53	H1299 cells (lung cancer)	Homo sapiens
KANNAN_TP53_TARGETS_UP	TP53	H1299 cells (lung cancer)	Homo sapiens
KASLER_HDAC7_TARGETS_1_DN	RCOR1,SIN3A,NCOR1,NCOR2,HDAC1,HDAC2,HDAC3	DO11.10 cells (hybridoma)	Mus musculus
KASLER_HDAC7_TARGETS_2_DN	RCOR1,SIN3A,NCOR1,NCOR2,HDAC1,HDAC2,HDAC3	DO11.10 cells (hybridoma)	Mus musculus
KENNY_CTNNB1_TARGETS_UP	TCF7,LEF1,TCF7L1,TCF7L2,CTNNB1	HC11	Homo sapiens
KHETCHOUMIAN_TRIM24_TARGETS_DN	TRIM24	mice hepatocellular carcinoma (HCC)	Mus musculus
KHETCHOUMIAN_TRIM24_TARGETS_UP	TRIM24	mice hepatocellular carcinoma (HCC)	Mus musculus
KIM_GLIS2_TARGETS_DN	GLIS2	mice kidney	Mus musculus
KIM_GLIS2_TARGETS_UP	GLIS2	mice kidney	Mus musculus
KIM_HYPOXIA	HIF1A,EPAS1,ARNT	fibroblasts	Homo sapiens
KIM_MYC_AMPLIFICATION_TARGETS_UP	MAX,MYC	SCLC (small cell lung cancer)	Homo sapiens
KIM_MYCL1_AMPLIFICATION_TARGETS_UP	MAX,MYCL	SCLC (small cell lung cancer)	Homo sapiens
KIM_MYCN_AMPLIFICATION_TARGETS_UP	MAX,MYCN	SCLC (small cell lung cancer)	Homo sapiens
KIM_WT1_TARGETS_12HR_DN	WT1	UB27	Homo sapiens
KIM_WT1_TARGETS_12HR_UP	WT1	UB27	Homo sapiens
KIM_WT1_TARGETS_8HR_DN	WT1	UB27	Homo sapiens
KIM_WT1_TARGETS_8HR_UP	WT1	UB27	Homo sapiens
KIM_WT1_TARGETS_DN	WT1	UB27	Homo sapiens
KIM_WT1_TARGETS_UP	WT1	UB27	Homo sapiens
KINNEY_DNMT1_METHYLATION_TARGETS	DNMT1	mice prostate	Mus musculus
KINSEY_TARGETS_OF_EWSR1_FLII_FUSION_UP	EWSR1,FLI1	TC71 and EWS502 cells (Ewing's sarcoma)	Homo sapiens
KOINUMA_TARGETS_OF_SMAD2_OR_SMAD3	SMAD4,SMAD2,SMAD3	HaCaT	Homo sapiens
KOMMAGANI_TP63_GAMMA_TARGETS	TP63	H1299 cells (lung cancer)	Homo sapiens
KONDO_EZH2_TARGETS	SUZ12,EED,AEBP2,JARID2,YY1,MTF2,PHF1,EZH2	PC3	Homo sapiens
KONDO_HYPOXIA	HIF1A,EPAS1,ARNT	HSC-2/8 cells (chondrosarcoma)	Homo sapiens
KONG_E2F1_TARGETS	TFDP1,E2F1	MEFs	Mus musculus
KONG_E2F3_TARGETS	TFDP1,E2F3	MEFs	Mus musculus
KRASNOSELSKAYA_ILF3_TARGETS_DN	ILF2,ILF3	GHOST(3)CXCR4 cells (osteosarcoma)	Homo sapiens
KRASNOSELSKAYA_ILF3_TARGETS_UP	ILF2,ILF3	GHOST(3)CXCR4 cells (osteosarcoma)	Homo sapiens
KUMAR_TARGETS_OF_MLL_AF9_FUSION	KMT2A,MLLT3	Myeloid leukemia model in mice	Mus musculus
LA_MEN1_TARGETS	KMT2A,KMT2B,JUND,MEN1	HEK 293	Mus musculus
LANG_MYB_FAMILY_TARGETS	EP300,CREBBP,MYB	FDCP-Mix clone A4 cells	Mus musculus
LE_SKI_TARGETS_DN	SMAD2,SMAD3,SMAD4,SKI,SKIL	MDA-MB-231 cells (breast cancer)	Homo sapiens
LEE_LIVER_CANCER_E2F1_UP	TFDP1,E2F1	hepatocellular carcinoma (HCC)	Homo sapiens
LEE_LIVER_CANCER_MYC_E2F1_UP	TFDP1,E2F1	hepatocellular carcinoma (HCC)	Homo sapiens
LEE_LIVER_CANCER_MYC_TGFA_UP	MAX,MYC	hepatocellular carcinoma (HCC)	Mus musculus
LEE_LIVER_CANCER_MYC_UP	MAX,MYC	hepatocellular carcinoma (HCC)	Mus musculus
LEI_MYB_TARGETS	EP300,CREBBP,MYB	MCF7	Homo sapiens
LEONARD_HYPOXIA	HIF1A,EPAS1,ARNT	HK2	Homo sapiens
LIAO_HAVE_SOX4_BINDING_SITES	SOX4,SOX11	hepatocellular carcinoma (HCC)	Homo sapiens
LIU_CDX2_TARGETS_UP	CDX2	HET1A cells (esophagus epithelium)	Homo sapiens
LIU_CMYB_TARGETS_UP	EP300,CREBBP,MYB	MCF7	Homo sapiens
LIU_SMARCA4_TARGETS	SMARCB1,SMARCC1,SMARCC2,SMARCD1,SMARCD2,SMARCD3,BRD7,BRD9,ARID1A,ARID1B,SMARCA2,SMARCA4	SW-13	Homo sapiens
LIU_SOX4_TARGETS_UP	SOX4,SOX11	LNCaP	Homo sapiens
LU_EZH2_TARGETS_DN	SUZ12,EED,AEBP2,JARID2,YY1,MTF2,PHF1,EZH2	SKOV3ip1 cells (ovarian cancer)	Homo sapiens
LUCAS_HNF4A_TARGETS_UP	HNF4A	HEK293	Homo sapiens
LUI_TARGETS_OF_PAX8_PPARG_FUSION	PAX8,PARG	follicular thyroid carcinoma (FTC)	Homo sapiens
MADAN_DPPA4_TARGETS	DPPA4	ES	Mus musculus
MAEKAWA_ATF2_TARGETS	ATF2,JUN,CREB1,JUND,BRCA1	MEFs	Mus musculus
MAINA_HYPOXIA_VHL_TARGETS_UP	HIF1A,EPAS1,ARNT	RCC4	Homo sapiens
MAINA_VHL_TARGETS_UP	HIF1A,EPAS1,ARNT	RCC4	Homo sapiens
MANALO_HYPOXIA_UP	HIF1A,EPAS1,ARNT	Human pulmonary artery Ecs	Homo sapiens
MARKS_HDAC_TARGETS_DN	RCOR1,SIN3A,NCOR1,NCOR2,HDAC1,HDAC2,HDAC3		Homo sapiens
MARSON_FOXP3_CORE_DIRECT_TARGETS	FOXP3	T lymphocytes	Mus musculus
MARSON_FOXP3_TARGETS_DN	FOXP3	hybridoma cells	Mus musculus
MARSON_FOXP3_TARGETS_STIMULATED_DN	FOXP3		Mus musculus
MARTIN_NFKB_TARGETS_DN	RELA,NFKB1	endothelial cells	Mus musculus
MARTIN_NFKB_TARGETS_UP	RELA,NFKB1	endothelial cells	Mus musculus
MARTINEZ_TP53_TARGETS_DN	TP53	mice skin	Mus musculus
MARTINEZ_TP53_TARGETS_UP	TP53	mice skin	Mus musculus
MCCLUNG_CREB1_TARGETS_UP	CREB1,ATF1,CREM,AP1	nucleus accumbens	Mus musculus
MEDINA_SMARCA4_TARGETS	SMARCB1,SMARCC1,SMARCC2,SMARCD1,SMARCD2,SMARCD3,BRD7,BRD9,ARID1A,ARID1B,SMARCA2,SMARCA4	H1299 cells (lung cancer)	Homo sapiens
MENSE_HYPOXIA_UP	HIF1A,EPAS1,ARNT	astrocytes and HeLa	Homo sapiens
MIZUKAMI_HYPOXIA_UP	HIF1A,EPAS1,ARNT	DLD-1 colon cancer	Homo sapiens
MULLIGHAN_MLL_SIGNATURE_1_UP	WDR5,RBBP5,ASH2L,DPY30,KMT2A	leukemic cells	Homo sapiens
MULLIGHAN_MLL_SIGNATURE_2_UP	WDR5,RBBP5,ASH2L,DPY30,KMT2A	leukemic cells	Homo sapiens
NAKAYAMA_FRA2_TARGETS	JUN,JUND,JUNB,FOSL2	ST1	Homo sapiens
NGUYEN_NOTCH1_TARGETS_UP	RBPJ,NOTCH1,NOTCH2,NOTCH3,NOTCH4	primary keratinocyes	Homo sapiens
NUMATA_CSF3_SIGNALING_VIA_STAT3	STAT3	myeloblast	Mus musculus
NUYTTEN_EZH2_TARGETS_DN	SUZ12,EED,AEBP2,JARID2,YY1,MTF2,PHF1,EZH2	PC3	Homo sapiens
ODONNELL_TARGETS_OF_MYC_AND_TFRC_UP	MAX,MYC	P493-6 cells (B lymphocyte	Homo sapiens
OHGUCHI_LIVER_HNF4A_TARGETS_UP	HNF4A	liver	Mus musculus
OLSSON_E2F3_TARGETS_UP	TFDP1,E2F3	5637	Homo sapiens
ONGUSAHA_BRCA1_TARGETS_DN	BARD1,ATM,MSH2,MLH1,RAD50,MRE11,NBN,SWI,SNF,BRCA1	MEFs	Mus musculus
ONGUSAHA_BRCA1_TARGETS_UP	BARD1,ATM,MSH2,MLH1,RAD50,MRE11,NBN,SWI,SNF,BRCA1	MEFs	Mus musculus
ONGUSAHA_TP53_TARGETS	TP53	MEFs	Mus musculus
ONO_AML1_TARGETS_DN	CBFB,RUNX1,RUNX2,RUNX3	T lymphocytes	Mus musculus
ONO_AML1_TARGETS_UP	CBFB,RUNX1,RUNX2,RUNX3	T lymphocytes	Mus musculus
ONO_FOXP3_TARGETS_DN	FOXP3	T lymphocytes	Mus musculus
OSADA_ASCL1_TARGETS_UP	TCF3,TCF12,TCF4,POU3F2,OLIG2,ASCL1,ASCL2	A549	Homo sapiens
OZANNE_AP1_TARGETS_UP	FOS,JUN		Homo sapiens
PAL_PRMT5_TARGETS_DN	PRMT5	NIH3T3	Mus musculus
PASINI_SUZ12_TARGETS_DN	EZH1,EZH2,EED,RBBP4,RBBP7,SUZ12	ES	Mus musculus
PASTURAL_RIZ1_TARGETS_DN	PRDM2	K562	Homo sapiens
PASTURAL_RIZ1_TARGETS_UP	PRDM2	K562	Homo sapiens
PEREZ_TP53_TARGETS	TP53	HMEC cells (primary mammary epithelium)	Homo sapiens
PEREZ_TP63_TARGETS	TP63	HMEC cells (primary mammary epithelium)	Homo sapiens
PETROVA_PROX1_TARGETS_DN	PROX1	BEC (blood endothelium cells)	Homo sapiens
PETROVA_PROX1_TARGETS_UP	PROX1	LEC (lymphatic endothelium cells) induced in BEC (blood endothelium cells)	Homo sapiens
PILON_KLF1_TARGETS_UP	KLF1	mice erythroid progenitor cells from fetal livers of E13.5 embryos	Mus musculus
PLASARI_NFIC_TARGETS_BASAL_DN	NFIA,NFIB,NFIC,NFIX	MEFs	Mus musculus
PLASARI_NFIC_TARGETS_BASAL_UP	NFIA,NFIB,NFIC,NFIX	MEFs	Mus musculus
PRAMOONJAGO_SOX4_TARGETS_UP	SOX4,SOX11	ACC3	Homo sapiens
PURBEY_TARGETS_OF_CTBP1_NOT_SATB1_DN	SATB1	HEK293	Homo sapiens
QI_HYPOXIA	HIF1A,EPAS1,ARNT	TRAMP-C	Mus musculus
RAHMAN_TP53_TARGETS_PHOSPHORYLATED	TP53	HCT116	Homo sapiens
RANKIN_ANGIOGENIC_TARGETS_OF_VHL_HIF2A_UP	ARNT,EPAS1	hepatocytes	Mus musculus
RASHI_NFKB1_TARGETS	RELA,NFKB1	murine lymph node	Mus musculus
REICHERT_MITOSIS_LIN9_TARGETS	LIN37,LIN52,LIN9	MEFs	Mus musculus
ROPERO_HDAC2_TARGETS	HDAC2,RCOR1,SIN3A,HDAC1	RKO,Co115,SW48,HCT-15,LoVo	Homo sapiens
RORIE_TARGETS_OF_EWSR1_FLI1_FUSION_UP	EWSR1,FLI1	neuroblastoma	Homo sapiens
ROSS_AML_WITH_CBFB_MYH11_FUSION	RUNX1,RUNX2,RUNX3,CBFB	Bone marrow and peripheral blood	Homo sapiens
SANDERSON_PPARA_TARGETS	RXRA,RXRB,RXRG,PPARA,PPARG,PPARD	liver	Mus musculus
SANSOM_WNT_PATHWAY_REQUIRE_MYC	MAX,MYC	small intestine	Mus musculus
SCHAEFFER_SOX9_TARGETS_IN_PROSTATE_DEVELOPMENT_DN	SOX8,SOX9,SOX10	prostate	Mus musculus
SCHAEFFER_SOX9_TARGETS_IN_PROSTATE_DEVELOPMENT_UP	SOX8,SOX9,SOX10	prostate	Mus musculus
SCHOEN_NFKB_SIGNALING	RELA,NFKB1	A375	Homo sapiens
SCHUHMACHER_MYC_TARGETS_UP	MAX,MYC	P493-6 cells (Burkitt's lymphoma)	Homo sapiens
SCIBETTA_KDM5B_TARGETS_DN	KDM5B	HB2	Homo sapiens
SEMENZA_HIF1_TARGETS	HIF1A,EPAS1,ARNT		Homo sapiens
SENESE_HDAC1_TARGETS_DN	HDAC2,RCOR1,SIN3A,HDAC1	U2OS	Homo sapiens
SENESE_HDAC2_TARGETS_DN	HDAC2,RCOR1,SIN3A,HDAC1	U2OS	Homo sapiens
SENESE_HDAC3_TARGETS_DN	NCOR1,NCOR2,HDAC3	U2OS	Homo sapiens
SERVITJA_ISLET_HNF1A_TARGETS_UP	HNF1A,HNF1B	pancreas	Mus musculus
SERVITJA_LIVER_HNF1A_TARGETS_UP	HNF1A,HNF1B	liver	Mus musculus
SHAFFER_IRF4_MULTIPLE_MYELOMA_PROGRAM	SPI1,BATF,STAT6,IRF4	multiple myeloma	Homo sapiens
SHAFFER_IRF4_TARGETS_IN_ACTIVATED_B_LYMPHOCYTE	SPI1,BATF,STAT6,IRF4	preB lympho	Homo sapiens
SHAFFER_IRF4_TARGETS_IN_ACTIVATED_DENDRITIC_CELL	SPI1,BATF,STAT6,IRF4	dendritic cells	Homo sapiens
SHAFFER_IRF4_TARGETS_IN_MYELOMA_VS_MATURE_B_LYMPHOCYTE	SPI1,BATF,STAT6,IRF4	primary myeloma	Homo sapiens
SHAFFER_IRF4_TARGETS_IN_PLASMA_CELL_VS_MATURE_B_LYMPHOCYTE	SPI1,BATF,STAT6,IRF4	plasma cells	Homo sapiens
SHANK_TAL1_TARGETS_DN	TCF3,TCF12,TAL1	mice preleukemic thymocytes	Mus musculus
SHEN_SMARCA2_TARGETS_DN	SMARCB1,SMARCC1,SMARCC2,SMARCD1,SMARCD2,SMARCD3,BRD7,BRD9,ARID1A,ARID1B,SMARCA2,SMARCA4	prostate	Homo sapiens
SHEN_SMARCA2_TARGETS_UP	SMARCB1,SMARCC1,SMARCC2,SMARCD1,SMARCD2,SMARCD3,BRD7,BRD9,ARID1A,ARID1B,SMARCA2,SMARCA4	prostate	Homo sapiens
SILIGAN_BOUND_BY_EWS_FLT1_FUSION	EWSR1,FLI1	STA-ET-7.2 cells (Ewing's sarcoma)	Homo sapiens
SILIGAN_TARGETS_OF_EWS_FLI1_FUSION_UP	EWSR1,FLI1	STA-ET-7.2 cells (Ewing's sarcoma)	Homo sapiens
SIMBULAN_PARP1_TARGETS_DN	PARP1	MEFs	Mus musculus
SIMBULAN_PARP1_TARGETS_UP	PARP1	MEFS	Mus musculus
SINGH_NFE2L2_TARGETS	MAFG,MAFK,MAFF,NFE2L2	A549 and H460	Homo sapiens
SOUCEK_MYC_TARGETS	MAX,MYC	Mice pancreatic tumorogenesis	Mus musculus
STANELLE_E2F1_TARGETS	TFDP1,E2F1	SaOS-2	Homo sapiens
STEIN_ESR1_TARGETS	ESR1,ESR2	MCF7	Homo sapiens
STEIN_ESRRA_TARGETS	ESRRA	MCF7	Homo sapiens
STEIN_ESRRA_TARGETS_RESPONSIVE_TO_ESTROGEN_UP	ESRRA	MCF7	Homo sapiens
STEIN_ESRRA_TARGETS_UP	ESRRA	MCF7	Homo sapiens
SUMI_HNF4A_TARGETS	HNF4A	HepG2	Homo sapiens
SUZUKI_CTCFL_TARGETS_UP	CTCFL	testis	Mus musculus
TAKEDA_TARGETS_OF_NUP98_HOXA9_FUSION_10D_UP	HOXA9,NUP98	CD34+	Homo sapiens
TAKEDA_TARGETS_OF_NUP98_HOXA9_FUSION_16D_UP	HOXA9,NUP98	CD34+	Homo sapiens
TAKEDA_TARGETS_OF_NUP98_HOXA9_FUSION_3D_UP	HOXA9,NUP98	CD34+	Homo sapiens
TAKEDA_TARGETS_OF_NUP98_HOXA9_FUSION_6HR_UP	HOXA9,NUP98	CD34+	Homo sapiens
TAKEDA_TARGETS_OF_NUP98_HOXA9_FUSION_8D_UP	HOXA9,NUP98	CD34+	Homo sapiens
THILLAINADESAN_ZNF217_TARGETS_DN	ZNF217	MCF7	Homo sapiens
THILLAINADESAN_ZNF217_TARGETS_UP	ZNF217	MCF7	Homo sapiens
TIAN_BHLHA15_TARGETS	BHLHA15,TCF3	AGS and HGC-27 cells (gastric cancer)	Homo sapiens
TIAN_TNF_SIGNALING_VIA_NFKB	RELA,NFKB1	HeLa	Homo sapiens
TONKS_TARGETS_OF_RUNX1_RUNX1T1_FUSION_ERYTHROCYTE_DN	CBFB,RUNX1,RUNX2,RUNX3	erythroid lineage	Homo sapiens
TONKS_TARGETS_OF_RUNX1_RUNX1T1_FUSION_ERYTHROCYTE_UP	CBFB,RUNX1,RUNX2,RUNX3	erythroid lineage	Homo sapiens
TONKS_TARGETS_OF_RUNX1_RUNX1T1_FUSION_GRANULOCYTE_DN	CBFB,RUNX1,RUNX2,RUNX3	granulocytes	Homo sapiens
TONKS_TARGETS_OF_RUNX1_RUNX1T1_FUSION_GRANULOCYTE_UP	CBFB,RUNX1,RUNX2,RUNX3	granulocytes	Homo sapiens
TONKS_TARGETS_OF_RUNX1_RUNX1T1_FUSION_HSC_DN	CBFB,RUNX1,RUNX2,RUNX3	normal hematopoietic progenitor	Homo sapiens
TONKS_TARGETS_OF_RUNX1_RUNX1T1_FUSION_HSC_UP	CBFB,RUNX1,RUNX2,RUNX3	normal hematopoietic progenitor	Homo sapiens
TONKS_TARGETS_OF_RUNX1_RUNX1T1_FUSION_MONOCYTE_DN	CBFB,RUNX1,RUNX2,RUNX3	monocytes	Homo sapiens
TONKS_TARGETS_OF_RUNX1_RUNX1T1_FUSION_MONOCYTE_UP	CBFB,RUNX1,RUNX2,RUNX3	monocytes	Homo sapiens
TONKS_TARGETS_OF_RUNX1_RUNX1T1_FUSION_SUSTAINDED_IN_ERYTHROCYTE_UP	CBFB,RUNX1,RUNX2,RUNX3	erythro	Homo sapiens
TONKS_TARGETS_OF_RUNX1_RUNX1T1_FUSION_SUSTAINED_IN_GRANULOCYTE_DN	CBFB,RUNX1,RUNX2,RUNX3	granulocytes	Homo sapiens
TONKS_TARGETS_OF_RUNX1_RUNX1T1_FUSION_SUSTAINED_IN_GRANULOCYTE_UP	CBFB,RUNX1,RUNX2,RUNX3	granulocytes	Homo sapiens
TONKS_TARGETS_OF_RUNX1_RUNX1T1_FUSION_SUSTAINED_IN_MONOCYTE_DN	CBFB,RUNX1,RUNX2,RUNX3	monocytes	Homo sapiens
TONKS_TARGETS_OF_RUNX1_RUNX1T1_FUSION_SUSTAINED_IN_MONOCYTE_UP	CBFB,RUNX1,RUNX2,RUNX3	monocytes	Homo sapiens
TORCHIA_TARGETS_OF_EWSR1_FLI1_FUSION_TOP20_UP	EWSR1,FLI1	leukemic progenitor cells	Mus musculus
TORCHIA_TARGETS_OF_EWSR1_FLI1_FUSION_UP	EWSR1,FLI1	leukemic progenitor cells	Mus musculus
UDAYAKUMAR_MED1_TARGETS_DN	MBD4,MED1	HeLa	Homo sapiens
UDAYAKUMAR_MED1_TARGETS_UP	MBD4,MED1	HeLa	Homo sapiens
VANLOO_SP3_TARGETS_DN	SP3	E12.5 hearts from mice	Mus musculus
VANLOO_SP3_TARGETS_UP	SP3	E12.5 hearts from mice	Mus musculus
VILIMAS_NOTCH1_TARGETS_UP	RBPJ,NOTCH1,NOTCH2,NOTCH3,NOTCH4	bone marrow progenitor cells	Mus musculus
WACKER_HYPOXIA_TARGETS_OF_VHL	HIF1A,EPAS1,ARNT	RCC	Homo sapiens
WANG_CLASSIC_ADIPOGENIC_TARGETS_OF_PPARG	RXRA,RXRB,RXRG,PPARA,PPARG,PPARD	preadipocytes	Mus musculus
WANG_CLIM2_TARGETS_UP	LMO2,LDB1	MCF7	Homo sapiens
WANG_MLL_TARGETS	WDR5,RBBP5,ASH2L,DPY30,KMT2A	MEFs	Mus musculus
WANG_NFKB_TARGETS	RELA,NFKB1	C2C12	Mus musculus
WANG_SMARCE1_TARGETS_DN	SMARCA2,SMARCA4,SMARCB1,SMARCC1,SMARCC2,SMARCD1,SMARCD2,SMARCD3,ARID1A,ARID1B,SMARCE1	BT549	Homo sapiens
WANG_SMARCE1_TARGETS_UP	SMARCA2,SMARCA4,SMARCB1,SMARCC1,SMARCC2,SMARCD1,SMARCD2,SMARCD3,ARID1A,ARID1B,SMARCE1	BT549	Homo sapiens
WANG_TARGETS_OF_MLL_CBP_FUSION_UP	KMT2A,CREBBP	GMP	Mus musculus
WEI_MYCN_TARGETS_WITH_E_BOX	MAX,MYCN	neuroblastoma	Homo sapiens
WEINMANN_ADAPTATION_TO_HYPOXIA_UP	HIF1A,EPAS1,ARNT	NCI H460 cells (lung cancer)	Homo sapiens
WELCH_GATA1_TARGETS	FOG1,LMO2,TAL1,GATA1	G1E-ER4 cells	Mus musculus
WELCSH_BRCA1_TARGETS_DN	BARD1,ATM,MSH2,MLH1,RAD50,MRE11,NBN,SWI,SNF,BRCA1	EcR-293 cells	Homo sapiens
WELCSH_BRCA1_TARGETS_UP	BARD1,ATM,MSH2,MLH1,RAD50,MRE11,NBN,SWI,SNF,BRCA1	EcR-293 cells	Homo sapiens
WIERENGA_STAT5A_TARGETS_GROUP1	STAT5A	CD34+	Homo sapiens
WIERENGA_STAT5A_TARGETS_GROUP2	STAT5A	CD34+	Homo sapiens
WIERENGA_STAT5A_TARGETS_UP	STAT5A	CD34+	Homo sapiens
WILLIAMS_ESR1_TARGETS_UP	ESR1,ESR2	T47D	Homo sapiens
WILLIAMS_ESR2_TARGETS_UP	ESR1,ESR2	T47D	Homo sapiens
WINTER_HYPOXIA_METAGENE	HIF1A,EPAS1,ARNT	head and neck squamous cell cancers	Homo sapiens
WINTER_HYPOXIA_UP	HIF1A,EPAS1,ARNT	neck tumor	Homo sapiens
WOTTON_RUNX_TARGETS_DN	CBFB,RUNX1,RUNX2,RUNX3	MEFs	Mus musculus
WOTTON_RUNX_TARGETS_UP	CBFB,RUNX1,RUNX2,RUNX3	MEFs	Mus musculus
XU_CREBBP_TARGETS_UP	CREBBP	proB lympho	Mus musculus
YANG_BCL3_TARGETS_DN	NFKB1,NFKB2,RELB	cardiac myocytes	Rattus norvegicus
YANG_BCL3_TARGETS_UP	NFKB1,NFKB2,RELB	cardiac myocytes	Rattus norvegicus
YANG_BREAST_CANCER_ESR1_BULK_UP	ESR1,ESR2	breast cancer	Homo sapiens
YANG_BREAST_CANCER_ESR1_LASER_UP	ESR1,ESR2	breast cancer	Homo sapiens
YU_BAP1_TARGETS	ASXL1,ASXL2,ASXL3,FOXK1,FOXK2,YY1,HCFC1,OGT,KDM1B,MBD5,MBD6,BAP1	U2OS	Homo sapiens
YU_MYC_TARGETS_UP	MAX,MYC	B cell lymphoma tumors	Mus musculus
ZHANG_GATA6_TARGETS_UP	GATA6	airway epithelium	Mus musculus
ZHANG_TARGETS_OF_EWSR1_FLI1_FUSION	EWSR1,FLI1	RD-EF cells (rhabdomyosarcoma)	Homo sapiens
ZHENG_FOXP3_TARGETS_DN	FOXP3	CD4+ T lympho	Mus musculus
ZHENG_FOXP3_TARGETS_IN_T_LYMPHOCYTE_DN	FOXP3	CD4+ T lympho	Mus musculus
ZHENG_FOXP3_TARGETS_IN_THYMUS_DN	FOXP3	CD4+ T lympho	Mus musculus
ZHU_SKIL_TARGETS_DN	SMAD2,SMAD3,SMAD4,SKI,SKIL	A549	Homo sapiens
ZIRN_TRETINOIN_RESPONSE_WT1_DN	WT1	MZ128 cells	Homo sapiens
ZIRN_TRETINOIN_RESPONSE_WT1_UP	WT1	MZ128 cells	Homo sapiens
